# Neurophysiological predictors of memory impairment in schizophrenia: decoupled slow-wave dynamics during non-REM sleep

**DOI:** 10.1101/578039

**Authors:** Ullrich Bartsch, Andrew Simpkin, Charmaine Demanuele, Erin Wamsley, Hugh Marston, Matthew W Jones

## Abstract

The slow-waves (SW) of non-rapid eye movement sleep (NREM) reflect neocortical components of network activity during sleep-dependent information processing; their disruption may therefore contribute to impaired memory consolidation. Here, we quantify SW dynamics relative to motor sequence memory in patients suffering schizophrenia and healthy volunteers.

Patients showed normal intrinsic SW properties but impaired SW coherence, which failed to exhibit the learning-dependent increases evident in healthy volunteers. SW-spindle phase amplitude coupling across distributed EEG electrodes was also dissociated from experience in patients, with long-range fronto-parietal and -occipital networks most severely affected. Partial least squares regression modelling confirmed distributed SW coherence and SW-spindle coordination as predictors of overnight memory consolidation in healthy controls, but not in patients.

Quantifying the full repertoire of NREM EEG oscillations and their long-range covariance therefore presents learning-dependent changes in distributed SW and spindle coordination as fingerprints of impaired cognition in schizophrenia.
