## Supplemental Information 2 - Missing data for "Neurophysiological predictors of memory impairment in schizophrenia: decoupled slow-wave dynamics during non-REM sleep"

### Sheet: Exclusions
SCZ data exclusion:	night 1	comment	night 2
'Lun01'	1		1			0	Exlduded
'Lun03'	1		1			1	Included
'Lun05'	1		1
'Lun06'	1		1
'Lun07'	1		1
'Lun08'	1		1
'Lun09'	1		1
'Lun10'	1		1
'Lun11'	1		0	large occipital noise
'Lun12'	1		1
'Lun13'	1		1
'Lun15'	0	Cz missing, very noisy throughout	0	low amplitude recording, noisy, missing data middle of the night
'Lun17'	1		1
'Lun18'	1		1
'Lun19'	0	long epochs of low freq noise	1
'Lun20'	1		1
'Lun21'	1		1
'LunS01'	1		1
'LunS04'	1		1
'LunS05'	1		1
'LunS07'	1		1
'LunS08'	1		1
'LunS09'	0	very low amplitude , only C3/4, O1/2	1
'LunS10'	1		1
'LunS11'	1		1
'LunS13'	1		1
'LunS14'	0	all traces noisy	1
'LunS15'	1		1
'LunS17'	0	all traces noisy	1
'LunS18'	1		1
'LunS19'	0	Cz very noisy, all traces very noisy	1
'LunS20'	1		1
'LunS21'	1		1
'LunS22'	1		1
'LunS23'	1		1
'LunS24'	1		1
'LunS25'	0	no EEG data	0	no EEG data
'LunS26'	1		1
'LunS29'	0	no EEG data	0	no EEG data
'LunS30'	0	no EEG data	0	no EEG data
'LunS31'	1		1
CON	15		15
SCZ	17		21
TOTAL	32		36

### Sheet: ch missing night1
	comment	MST completed		F3	F4	C3	Cz	C4	Pz	O1	O2	Complete case EEG
'Lun01'												0			not recorded
'Lun03'												0			recorded OK
'Lun05'												0			recorded excluded
'Lun06'												0
'Lun07'												0
'Lun08'												1
'Lun09'												1
'Lun10'												1
'Lun11'												1
'Lun12'												1
'Lun13'												1
'Lun15'	excluded											0
'Lun17'												1
'Lun18'												1
'Lun19'	excluded											0
'Lun20'												1
'Lun21'												1
'LunS01'												0
'LunS04'												0
'LunS05'												0
'LunS07'												0
'LunS08'												0
'LunS09'												0
'LunS10'												0
'LunS11'												1
'LunS13'												1
'LunS14'	excluded											0
'LunS15'												1
'LunS17'	excluded											0
'LunS18'												1
'LunS19'	Cz excluded, noise											0
'LunS20'												0
'LunS21'	F4 excluded, noise											0
'LunS22'												1
'LunS23'												1
'LunS24'												1
'LunS25'	no EEG data											0
'LunS26'												1
'LunS29'	no EEG data											0
'LunS30'	no EEG data											0
'LunS31'												1
											CONcc	10
											SCZcc	9

### Sheet: ch missing night2
	comment	MST completed		F3	F4	C3	Cz	C4	Pz	O1	O2	Complete case EEG
'Lun01'												0			not recorded
'Lun03'												0			recorded OK
'Lun05'												0			recorded excluded
'Lun06'												0
'Lun07'												0
'Lun08'												1
'Lun09'												1
'Lun10'												1
'Lun11'	excluded											0
'Lun12'												1
'Lun13'												1
'Lun15'	excluded											0
'Lun17'												1
'Lun18'												1
'Lun19'												1
'Lun20'												1
'Lun21'												1
'LunS01'												0
'LunS04'												0
'LunS05'												0
'LunS07'												0
'LunS08'												0
'LunS09'												0
'LunS10'												0
'LunS11'												1
'LunS13'												1
'LunS14'												1
'LunS15'												1
'LunS17'												1
'LunS18'												1
'LunS19'												1
'LunS20'												1
'LunS21'												1
'LunS22'												1
'LunS23'												1
'LunS24'												1
'LunS25'	no EEG data											0
'LunS26'												1
'LunS29'	no EEG data											0
'LunS30'	no EEG data											0
'LunS31'												1
											CONcc	10
											SCZcc	14
